# Quantitative proteome and PTMome analysis of *Arabidopsis thaliana* root responses to persistent osmotic and salinity stress

**DOI:** 10.1101/2020.12.28.424236

**Authors:** MC. Rodriguez, D Mehta, M Tan, RG Uhrig

## Abstract

Abiotic stresses such as drought result in large annual economic losses around the world. As sessile organisms, plants cannot escape the environmental stresses they encounter, but instead must adapt to survive. Studies investigating plant responses to osmotic and/or salt stress have largely focused on short-term systemic responses, leaving our understanding of intermediate to longer-term adaptation (24 h - days) lacking. In addition to protein abundance and phosphorylation changes, evidence suggests reversible lysine acetylation may also be important for abiotic stress responses. Therefore, to characterize the protein-level effects of osmotic and salt stress, we undertook a label-free proteomic analysis of *Arabidopsis thaliana* roots exposed to 300 mM Mannitol and 150 mM NaCl for 24 h. We assessed protein phosphorylation, lysine acetylation and changes in protein abundance, detecting significant changes in 245, 35 and 107 total proteins, respectively. Comparison with available transcriptome data indicates that transcriptome- and proteome-level changes occur in parallel, while PTMs do not. Further, we find significant changes in PTMs and protein abundance involve different proteins from the same networks, indicating a multifaceted regulatory approach to prolonged osmotic and salt stress. In particular, we find extensive protein-level changes involving sulphur metabolism under both osmotic and salt conditions as well as changes in protein kinases and transcription factors that may represent new targets for drought stress signaling. Collectively, we find that protein-level changes continue to occur in plant roots 24 h from the onset of osmotic and salt stress and that these changes differ across multiple proteome levels.
