## Supplemental Table 5 for "Quantitative proteome and PTMome analysis of *Arabidopsis thaliana* root responses to persistent osmotic and salinity stress"

### Sheet: MAN
ProbeSetName	agi	clusters	1	3	6	12	24	TP	P	Ac
247810_at	At5g58290	1	0.309926	0.224223	0.320224	0.0951692	0.101283			-2.34346
261926_at	At1g22530	1	-1.06117	-0.0264673	-0.364794	0.0492373	0.608288			-1.81787
245478_at	At4g16130	1	0.0919103	0.156093	0.421768	0.276622	0.534781			-1.41187
246596_at	At5g14740	1	0.0236029	-0.253119	0.092597	0.138197	-0.0250366			-1.24313
266353_at	At2g01520	1	-0.819334	-0.340424	-0.63196	-0.043804	-0.0970979			-0.981256
264876_at	At2g17410	1	0.02301	-0.049954	0.296406	0.234374	-0.224938		-6.12904
249168_at	At5g42870	1	0.150812	-0.15935	0.195838	0.422065	0.440742		-5.98879
254621_at	At4g18600	1	-0.346067	-0.105256	0.110199	0.0341258	0.0199747		-4.18375
248788_at	At5g47430	1	0.419436	-0.142149	0.0637012	0.0392106	-0.103604		-3.76455
246287_at	At1g31870	1	-0.0683739	0.217455	0.203368	-0.282492	-0.379087		-2.8156
265909_at	At2g25720	1	-0.2125	-0.553789	0.256086	-0.115529	-0.189849		-2.43518
263588_s_at	At2g25320	1	-0.404797	0.330111	-0.153395	-0.0983892	0.1315		-2.19577
264193_at	At1g54610	1	-0.268994	-0.136062	0.141047	-0.142988	0.0123904		-2.12066
261578_at	At1g01100	1	0.00266733	-0.0714807	-0.0699558	-0.1833	-0.45535		-1.83976
256268_at	At3g12280	1	0.101304	0.0717175	-0.0969339	-0.503515	-0.330836		-1.74769
247841_at	At5g58040	1	0.346542	0.188352	0.0936529	0.458047	0.54028		-1.39026
261988_at	At1g33680	1	0.162801	0.116737	0.17077	0.656102	0.0500712		-1.34844
247394_at	At5g62865	1	-0.907477	-0.420177	-0.315033	-0.268145	0.0500118		-1.26577
267564_at	At2g30740	1	-0.225115	-0.504034	-0.369906	-0.198108	-0.120725		-1.21605
264996_at	At1g67230	1	-0.322928	-0.498355	-0.541409	-0.417628	-0.186368		-1.07046
247571_at	At5g61210	1	0.466963	0.100227	0.0668294	0.0553266	0.00701059		-0.949744
264384_at	At2g25170	1	0.146859	0.0212404	-0.160677	-0.429565	-0.211016		-0.86028
257621_at	At3g20410	1	0.0440949	-0.0324369	0.0383247	0.0886215	0.100294		-0.747022
247937_at	At5g57110	1	0.34953	0.602553	0.430199	0.259532	-0.240498		-0.743167
249979_s_at	At5g18860	1	-0.415584	-0.17983	-0.661143	-0.667355	0.0385918	-1.77199
252613_at	At3g45190	1	0.084102	-0.331777	-0.118703	0.155675	-0.0682962	-1.57653
255284_at	At4g04610	1	0.244386	-0.947111	0.144297	-0.85432	0.547385	-1.14693
246006_at	At5g08290	1	-0.251097	-0.272412	-0.134231	-0.0108661	-0.198314	-1.02998
267401_at	At2g26210	1	-0.293683	-0.328885	0.512036	1.02001	0.172168
267277_at	At2g30050	1	-0.0818474	-0.169031	-0.0131696	-0.227014	-0.468955
267258_at	At2g23140	1	-0.0848516	-0.0749728	-0.15495	0.28195	0.309142
267112_at	At2g14750	1	-0.701059	-0.305342	0.018521	-0.176415	0.896677
266735_at	At2g46930	1	0.262439	-0.116639	0.0344456	-0.0788524	-0.105175
266345_at	At2g01410	1	-0.357417	-0.430208	0.0347179	-0.277307	-0.0650375
264745_at	At1g62180	1	0.589981	-0.159121	0.368247	-0.464853	0.0590892
264545_at	At1g55670	1	-0.967198	0.482703	0.953178	1.45431	1.18557
262562_at	At1g34220	1	-0.175158	0.0350629	0.319105	0.359524	0.386971
260794_at	At1g06210	1	0.21792	0.0971065	0.2674	0.131028	0.0298705
260541_at	At2g43530	1	-0.715547	-0.469702	1.30346	-0.081173	0.824253
256835_at	At3g22890	1	-0.0130572	-0.197003	0.0545098	-0.471044	-0.037171
256772_at	At3g13750	1	-0.470335	-0.00414568	-0.202294	0.00146951	-0.686603
251996_at	At3g52840	1	-0.436048	0.235353	-0.417404	-0.0399494	-0.371023
251701_at	At3g56650	1	-0.158698	-0.217591	0.0618393	0.0535633	0.0833971
247281_at	At5g64350	1	-0.246371	-0.275405	-0.228585	-0.0504718	-0.137798
245768_at	At1g33590	1	0.298405	-0.564406	0.415476	0.311799	-0.0430248
257052_at	At3g15290	1	-0.233904	0.446207	0.506998	0.55823	0.528516	0.607001
259878_at	At1g76790	1	-0.53024	-0.0524468	0.371604	-0.0808417	0.941338	0.643283
264987_at	At1g27030	1	-0.615539	-0.514927	-0.0556467	-0.187951	-0.16063	0.698169
246055_at	At5g08380	1	0.30088	-0.184194	0.195737	0.53635	0.327338	0.772987
260560_at	At2g43590	1	0.924078	0.0518571	0.111592	-0.492856	-0.353314	1.17501
253073_at	At4g37410	1	-0.816368	0.294565	0.0962784	0.0938607	0.288166	1.72928
266909_at	At2g46020	1	0.194809	0.311394	0.603801	0.658627	0.365965
266685_at	At2g19710	1	0.405387	0.272596	0.309269	0.599222	0.674139
266436_at	At2g43160	1	-0.00452079	0.425522	0.459513	0.562021	0.0361623
266231_at	At2g02220	1	0.163745	-0.0498125	0.149324	0.237722	0.156827
266224_at	At2g28800	1	-0.0568933	0.377078	0.3011	0.808113	0.237661
265848_at	At2g35740	1	0.135352	0.233384	0.221935	0.0386114	0.378263
265535_at	At2g15900	1	-0.222039	0.120948	0.619467	0.435319	0.74428
265433_at	At2g20950	1	0.420779	0.383676	0.421849	0.799004	0.914471
265252_at	At2g01980	1	-0.0326867	-0.209199	0.0414354	-0.134447	0.156487
265092_at	At1g03910	1	0.100074	0.0170004	-0.00848071	-0.0839529	-0.135514
265008_at	At1g61560	1	-0.0739273	-0.491413	-0.317451	-0.176139	-0.372162
264800_at	At1g08800	1	0.633501	0.246702	-0.097623	0.215689	0.234397
264467_at	At1g10140	1	-1.15828	0.555623	0.893614	2.12398	1.55239
264168_at	At1g02080	1	0.0744628	0.371213	0.179304	0.152618	0.501646
264101_at	At1g79000	1	0.208172	0.287386	0.62673	0.703509	0.439449
263908_at	At2g36480	1	0.149996	0.0784666	-0.0849277	-0.111187	-0.161053
263666_at	At1g04510	1	0.0912144	0.115363	-0.110744	-0.393378	-0.556599
263494_at	At2g42590	1	-0.371182	-0.112195	-0.153858	0.1894	0.123856
261885_at	At1g80930	1	-0.0222881	-0.0346653	-0.113724	-0.0649129	-0.0717649
261233_at	At1g32810	1	0.391079	0.264743	-0.206088	0.402013	0.548962
260872_at	At1g21350	1	0.0352081	-0.199057	0.579782	0.631681	0.262844
260793_at	At1g06190	1	0.314044	-0.0699678	0.362183	0.432211	-0.251173
260610_at	At2g43680	1	-0.171042	-0.211587	0.0854951	0.478657	0.26228
259803_at	At1g72150	1	-0.783818	0.186935	-0.19979	0.27936	0.0328155
259591_at	At1g28150	1	-0.121939	0.11582	0.0172007	0.15872	-0.414894
259463_at	At1g18950	1	0.301375	-0.0418036	0.130128	0.172847	-0.174706
259361_at	At1g13440	1	-0.0646196	-0.178126	-0.276646	-0.0235112	-0.103777
258950_at	At3g01460	1	0.00725987	-0.00348899	0.47024	0.30337	-0.0975444
258680_at	At3g08580	1	-0.0596435	0.025077	-0.254425	-0.236213	-0.0524089
258673_at	At3g08620	1	-0.082093	-0.422326	-0.452056	-0.368362	-0.370368
258650_at	At3g09830	1	0.695859	0.00200346	-0.0736719	0.209731	0.408204
258621_at	At3g02830	1	0.0415193	0.0584167	-0.136232	0.672482	0.196232
258251_at	At3g15810	1	-0.215943	-0.250178	-0.00048622	-0.474677	-0.424249
258173_at	At3g21630	1	-0.0566773	-0.110881	0.0285214	-0.198703	-0.268423
257922_at	At3g23150	1	-1.16153	0.335054	0.701331	1.30574	1.37512
257868_at	At3g25070	1	0.0599484	-0.406865	-0.135694	0.366732	0.173115
257808_at	At3g26935	1	-0.253393	-0.15241	-0.0871473	0.135567	-0.303857
257743_at	At3g27390	1	-0.542381	-0.694629	-0.599971	-0.4989	0.0344726
257590_s_at	At3g24870	1	0.205728	0.0703399	0.175305	0.267288	-0.0296881
256542_at	At1g42550	1	-0.0427045	0.841111	0.482557	0.772838	0.265778
256372_at	At1g66750	1	0.189615	-0.373612	-0.0800699	-0.0898392	0.108585
256129_at	At1g18210	1	0.190701	-0.463173	-0.0440417	-0.0669527	0.018284
255740_at	At1g25390	1	0.0508491	0.146605	0.0802718	0.214944	0.43681
255488_at	At4g02630	1	-0.10774	-0.871212	-0.236067	-0.157002	-0.0893557
255486_at	At4g02600	1	-0.139125	-0.677693	-0.211062	-0.0040264	-0.679979
254951_at	At4g10840	1	-0.441172	-0.253782	-0.312125	-0.134252	0.265626
254148_at	At4g24280	1	-0.0465253	0.0090209	0.0901112	-0.130733	-0.192944
253130_at	At4g35510	1	0.426782	0.360008	0.164035	-0.105683	0.00579396
253121_at	At4g35890	1	0.131839	0.350529	0.201383	0.0829387	0.0639309
252969_at	At4g38900	1	0.533627	-0.0827518	0.328909	0.170172	0.307254
252276_at	At3g49490	1	-0.0729778	-0.227486	0.279817	0.825405	0.620746
251738_at	At3g56150	1	-0.0809053	-0.193887	-0.0762888	-0.37458	-0.472138
251533_at	At3g58460	1	0.0826789	0.00735445	0.340075	-0.212207	-0.164831
251478_at	At3g59690	1	-0.580995	-0.67365	-0.59097	0.229254	-0.00552405
251306_at	At3g61260	1	-0.50044	0.127467	-0.359578	0.0660228	-0.245266
250818_at	At5g04930	1	0.234571	0.344281	0.277793	0.141824	0.479624
250420_at	At5g11260	1	-0.00637842	0.226382	0.046881	0.135173	-0.156787
249763_at	At5g24010	1	-0.207901	-0.389782	-0.0258952	-0.10797	0.583791
249236_at	At5g41950	1	0.0967215	-0.110119	0.155514	-0.0463187	-0.288832
247808_at	At5g58190	1	0.327456	0.313721	0.3311	-0.0415873	-0.129768
247693_at	At5g59730	1	0.586472	-0.261739	-0.291353	0.106054	-0.0580412
246421_at	At5g16880	1	0.305767	0.297911	0.305667	0.752827	0.240592
246312_at	At1g31930	1	-0.120201	-0.17929	-0.210263	-0.0978066	0.107636
246221_at	At4g37120	1	0.199475	0.463366	0.626511	0.80482	0.69283
245644_at	At1g25320	1	-0.17851	-0.591968	-0.0498981	-0.126025	-0.174761
245639_at	At1g25260	1	-0.0263394	0.0612685	-0.257991	-0.382601	-0.52756
245396_at	At4g14870	1	-0.355629	0.0811535	-0.0217474	0.115387	-0.107233
252976_s_at	At4g38550	1	-0.322782	-0.518611	-0.353261	0.267589	-0.357961		0.290279
252335_at	At3g48860	1	-0.0903774	0.0945	0.103191	0.460879	0.33915		0.672833
265583_at	At2g20010	1	-0.0247757	-0.147899	-0.057397	0.184701	0.335683		0.771004
255128_at	At4g08310	1	-0.0298481	0.272322	0.213474	0.0327	-0.130393		0.834476
264367_at	At1g03350	1	0.132764	0.0122783	-0.00866792	-0.151178	0.104874		0.857353
257092_at	At3g20550	1	0.0612926	0.129273	0.305706	0.329357	0.188474		0.905434
247630_at	At5g60410	1	0.209901	0.192845	0.380937	0.361725	0.292		0.927661
255734_at	At1g25550	1	-0.292357	0.176244	-0.00339715	0.11905	0.238234		1.05183
249967_at	At5g19050	1	0.0704318	-0.151815	0.132509	0.148708	0.101918		1.12051
261979_at	At1g37130	1	0.325356	0.213163	0.348635	0.340472	0.39998		1.17313
262038_at	At1g35580	1	-0.236463	0.138851	-0.113885	-0.24133	-0.521298		1.17579
256995_at	At3g25840	1	0.121316	0.185837	-0.0375996	0.214302	0.523153		1.18515
260839_at	At1g43690	1	-0.0384483	-0.100245	0.0920692	-0.421501	0.306654		1.19015
254214_at	At4g23640	1	0.105267	-0.276711	-0.0663397	0.0129448	-0.0483482		1.23906
265942_at	At2g19470	1	0.0624945	0.030539	-0.114736	0.103891	0.258339		1.29472
250851_at	At5g04420	1	-0.273353	-0.216565	-0.50245	-0.350975	-0.240381		1.29569
250827_at	At5g05170	1	-0.319479	-0.166749	-0.271056	-0.228287	-0.0999463		1.39268
261828_at	At1g11360	1	0.361318	-0.232244	-0.0602591	-0.134388	0.135335		1.44006
256085_at	At1g20760	1	0.0548855	-0.127109	-0.199463	0.0335245	-0.0791794		1.44112
247214_at	At5g64850	1	0.476139	0.482934	-0.0265562	0.197122	-0.047813		1.4453
257016_at	At3g28690	1	-0.299618	-0.11906	-0.205001	0.307473	0.100169		1.4574
245490_at	At4g16310	1	0.0727214	0.53143	0.882867	0.606196	0.201959		1.47231
256458_at	At1g75220	1	-0.068083	0.294784	0.160693	0.571123	0.569558		1.68705
265576_at	At2g20190	1	0.101814	-0.416633	-0.349186	-0.376443	-0.283447		1.72788
245415_at	At4g17330	1	0.294854	0.494675	0.286367	0.211608	0.0925805		1.75692
255783_at	At1g19870	1	0.357435	0.423186	0.360902	0.361754	-0.165799		1.77967
264977_at	At1g27090	1	0.166517	0.146543	0.412284	0.367942	-0.126767		1.81103
245897_at	At5g09400	1	-0.318877	-0.110787	-0.11988	0.120215	0.202082		1.84789
260987_at	At1g53590	1	0.0783237	-0.186156	0.302322	0.172579	0.388746		1.99226
262345_at	At1g64180	1	0.0887289	-0.341216	0.26738	0.191595	0.426578		2.05014
246425_at	At5g17420	1	-0.113117	0.0859929	-0.117565	0.80033	0.615852		2.07615
251071_at	At5g01950	1	0.171816	-0.398579	-0.149768	0.0525783	0.391063		2.08128
259721_at	At1g60890	1	-0.130322	0.143342	0.297694	-0.242326	0.536455		2.15531
253428_at	At4g32410	1	-0.0602104	0.126992	-0.0596422	-0.0383981	-0.120792		2.19866
246331_at	At3g44820	1	-0.367419	-0.34492	-0.199952	0.161021	0.545521		2.24119
247994_at	At5g56140	1	-0.173457	-0.135543	-0.281893	0.0660517	-0.102463		2.27832
253185_at	At4g35240	1	-0.0706983	-0.101598	0.647917	0.914225	0.639935		2.30542
256777_at	At3g13780	1	-0.443574	0.68834	0.156838	0.150298	0.363586		2.32571
254602_at	At4g19040	1	0.261245	0.0377925	0.394193	0.186243	0.512258		2.38486
263865_at	At2g36910	1	0.170318	-0.377751	-0.0736995	-0.422508	-0.398653		2.39409
254843_at	At4g11860	1	0.300304	0.290879	-0.0955806	0.336106	0.163309		2.43929
252166_at	At3g50500	1	-0.0936081	0.21238	0.337818	0.714131	0.366527		2.71062
267093_at	At2g38170	1	-0.425098	0.316412	0.336646	-0.130264	0.53461		2.76165
267312_at	At2g34750	1	0.0844203	0.0692398	-0.239565	-0.395403	-0.576679		2.76363
257653_at	At3g13225	1	-0.202389	0.294767	0.310192	0.151196	0.489714		2.89808
255482_at	At4g02510	1	-0.181984	-0.104559	-0.0898998	0.00200057	0.0831031		2.98521
247054_at	At5g66730	1	0.544522	0.0633328	0.569778	0.688383	0.433475		3.09985
248266_at	At5g53440	1	0.270726	0.231605	0.230775	0.150268	0.086095		3.32777
255726_at	At1g25530	1	0.295673	0.150069	0.299145	0.0720438	0.474096		3.41445
266634_at	At2g35530	1	0.00845538	-0.33904	-0.255826	-0.280487	-0.558228		3.47022
256269_at	At3g12250	1	0.130154	-0.107149	0.0731959	0.216754	0.0406208		3.63898
258210_at	At3g13920	1	0.116535	0.0618714	-0.131754	-0.340263	-0.529399		4.06715
259754_at	At1g71090	1	-0.0734819	-0.443939	-0.241902	-0.330226	-0.154469		4.21265
253717_at	At4g29440	1	0.18738	0.0530741	0.107902	0.442182	0.533035		4.74835
263165_at	At1g03060	1	0.0907448	-0.191032	0.0464019	-0.210611	-0.0643701		5.00802
250850_at	At5g04550	1	0.346619	0.0212881	0.324453	0.571621	0.429196		5.43313
257798_at	At3g15950	1	-0.752856	-0.624126	-0.435843	-0.391069	0.0145812			0.722947
256035_at	At1g07140	1	-0.256246	-0.0783847	-0.299442	-0.079149	-0.383627			1.80573
264474_s_at	At1g67090	1	-1.06137	0.197464	0.273267	0.281604	0.54666			2.01106
264845_at	At1g03680	1	-0.638805	-0.380181	0.13175	0.0480493	0.206854			2.14399
265735_at	At2g01140	1	-0.0255484	-0.0511478	-0.195354	-0.0990206	-0.210362			2.41622
258849_at	At3g03250	1	0.0292589	0.0718963	-0.347057	-0.524333	-0.380787			3.02863
267223_at	At2g43980	1	0.036663	-0.393677	-0.0778702	-0.0999034	0.058559			3.15377
248107_at	At5g55190	1	-0.0902637	-0.555465	-0.256127	-0.203231	-0.522705			3.64572
249514_at	At5g38480	2	0.0268013	-0.155983	-0.529119	-0.78137	-0.594855			-1.79016
262944_at	At1g79550	2	-0.115923	-0.386028	-0.5105	-0.625844	-0.663611			-0.692842
255225_at	At4g05410	2	0.0603195	-0.152685	-0.379858	-1.22995	-0.908721		-5.61089
259367_at	At1g69070	2	0.19005	-0.142283	-0.414278	-0.923703	-0.664138		-2.98257
249146_at	At5g43310	2	-0.0255028	-0.190132	-0.832446	-0.471668	-0.221224		-1.46334
256253_at	At3g11250	2	-0.0777506	0.0652618	-0.957655	-1.38893	-1.14976		-1.17216
259804_at	At1g72160	2	-0.769523	-0.640576	-1.03717	-0.727251	-0.524988		-1.04466
256910_at	At3g24080	2	-0.587577	-0.443417	-0.858326	-1.06702	-0.733548		-0.995665
263802_at	At2g40430	2	-0.0256183	-0.0298242	-0.232596	-0.666211	-0.540991		-0.902425
262871_at	At1g65010	2	-0.793795	-0.887542	-1.20972	-1.36098	-1.22504		-0.80239
262289_at	At1g70770	2	-0.0432091	-0.161042	-0.482106	-0.722406	-0.316714		-0.702954
252373_at	At3g48090	2	0.270218	-0.950252	-0.686983	-0.847267	-0.631843	-2.31738
260814_at	At1g43710	2	-0.00584667	-0.374066	-1.21301	-1.35062	-0.669042	-1.71351
265948_at	At2g19590	2	-0.92896	-0.48688	-0.884523	-0.134612	-0.476378	-1.63974
260910_at	At1g02690	2	0.0168286	-0.347127	-0.914648	-1.29206	-1.17103	-1.39732
251144_at	At5g01210	2	-0.627825	-1.60394	-1.92466	-1.60363	-0.857421	-0.85987
266395_at	At2g43100	2	-0.706438	-1.75153	-2.87091	-2.84774	-2.85825
266326_at	At2g46650	2	-0.500463	-1.88012	-1.70889	-1.91909	-0.698099
264672_at	At1g09750	2	-1.01139	-1.21312	-3.29296	-3.5631	-2.56048
264348_at	At1g12110	2	-0.313932	-1.12168	-0.730438	-0.441338	-0.140429
264346_at	At1g12010	2	-0.616671	-0.676318	-1.43206	-0.582106	-1.06188
263876_at	At2g21880	2	-1.2272	-0.418681	-0.928093	-0.28831	0.3118
262133_at	At1g78000	2	-0.363779	-0.643966	-0.156372	-0.859747	-0.301664
262045_at	At1g80240	2	-0.863871	-0.0548035	-0.766704	-0.269867	-0.352582
260107_at	At1g66430	2	0.0396733	-0.311856	-0.928329	-1.02259	-1.11579
259813_at	At1g49860	2	-0.700191	-2.19137	-2.63341	-2.79179	-3.25068
259788_at	At1g29670	2	0.714231	0.272169	0.224128	-1.94462	-1.15189
259279_at	At3g01120	2	-0.290582	-1.02994	-1.26274	-1.16169	-0.788153
258675_at	At3g08770	2	0.681892	-0.394489	-0.300493	-1.42902	-1.6059
258151_at	At3g18080	2	-0.547339	-0.265017	-0.698953	-1.11666	-1.42854
257218_at	At3g15000	2	0.227828	-0.16404	-0.588445	-0.896613	-1.37557
257021_at	At3g19710	2	-0.398546	-1.54895	-2.70824	-3.58784	-4.17466
256875_at	At3g26330	2	-1.63631	-1.83411	-1.11981	-1.34752	-0.738941
256579_at	At3g28720	2	-0.18318	-0.347879	-0.435945	-0.98117	-0.519853
255773_at	At1g18590	2	-0.955564	-1.6995	-1.10209	-0.901092	0.253262
252183_at	At3g50740	2	-0.770133	-1.49513	-1.47133	-1.63871	-2.29356
251899_at	At3g54400	2	-0.397372	-1.72628	-1.92561	-2.37161	-1.96242
247356_at	At5g63800	2	-0.602027	-0.38261	-0.862716	-0.932308	-0.571582
245736_at	At1g73330	2	-0.394736	-0.435178	-0.496956	-0.466283	-0.472539
255842_at	At2g33530	2	0.379406	-0.994627	-0.574055	-0.700875	-0.88661	0.58527
253899_at	At4g27080	2	-0.0136993	-0.105762	-0.65647	-0.875606	-0.580183	0.82315
262951_at	At1g75500	2	-0.399462	-1.10559	-1.50325	-1.40289	-2.58594	0.883382
250517_at	At5g08260	2	-0.0910286	-0.455937	-0.718453	-0.431385	-0.151902	1.04917
250302_at	At5g11920	2	0.736993	-1.27657	0.104206	-0.236623	-0.426508	1.15267
247059_at	At5g66690	2	0.221486	-1.1046	0.143812	-0.581859	-1.05233	1.24138
255105_at	At4g08620	2	-1.12294	-0.71254	-0.658409	-0.361122	-0.603955	1.56115
265444_s_at	At2g37170	2	0.142925	-0.397178	-1.0925	-0.596135	-0.702312
263255_at	At1g10490	2	0.000451336	-0.297996	-0.618857	-1.1935	-1.07553
261434_at	At1g07650	2	-0.336107	-0.401757	-0.455283	-0.318089	-0.513993
260590_at	At1g53310	2	0.0760296	-0.0937219	-0.451471	-0.455403	-0.458767
259278_at	At3g01160	2	-0.0636311	-0.237005	-0.535979	-0.676299	-0.331974
259123_at	At3g02200	2	-0.302408	-0.207273	-0.584318	-0.191228	-0.690247
258515_at	At3g06650	2	0.140206	0.153311	-0.275502	-0.780569	-0.608926
255668_s_at	At4g00238	2	-0.0340416	-0.00612177	-0.268611	-0.731686	-0.445483
255631_at	At4g00710	2	-0.0350005	-0.251131	-0.647191	-0.745806	-0.557798
255449_at	At4g02820	2	0.178859	-0.169314	-0.617854	-1	-0.921729
253989_at	At4g26130	2	-0.889645	-1.41311	-0.538015	-0.395545	-0.239659
253487_at	At4g31700	2	-0.0961266	-0.197522	-0.393098	-0.965333	-0.977423
252909_at	At4g39680	2	-0.00687497	-0.288102	-0.443463	-0.508758	-0.293321
252458_at	At3g47210	2	0.0293539	-0.938999	-1.03003	-0.571936	-0.99366
252000_at	At3g52710	2	0.144231	-0.801419	-0.562786	-0.598383	-0.601886
250244_at	At5g13680	2	0.266943	-0.269362	-0.321616	-0.803031	-0.721012
248696_at	At5g48360	2	0.134452	-0.422809	-1.18101	-1.6099	-1.40366
248469_at	At5g50820	2	0.121443	-0.59062	-0.904031	-0.905752	-0.539903
247365_at	At5g63220	2	0.446861	-0.0155262	-0.618704	-0.695383	-0.385643
246031_at	At5g21160	2	-0.0461666	-0.164295	-0.494955	-0.510107	-0.64963
245085_at	At2g23350	2	0.05927	-0.0701942	-0.712283	-0.839577	-1.19275
254224_at	At4g23650	2	-0.121116	-0.402756	-0.653054	-0.614286	-0.562688		0.947722
257802_at	At3g18770	2	-1.36839	-0.270383	0.200299	0.280837	-0.0726453		1.08771
256971_at	At3g21100	2	0.248641	-2.49896	-0.106331	0.148644	-0.436411		1.32946
256170_at	At1g51790	2	-0.902115	-1.21573	-1.16321	-1.36225	-0.887366		1.33887
252785_at	At3g42660	2	0.0949234	-0.12509	-0.471853	-0.504406	-0.29304		1.34755
245944_at	At5g19520	2	-0.17834	-0.439887	-1.77183	-1.89125	-1.4		1.41492
249267_at	At5g41600	2	0.342378	-0.0095751	-0.469654	-0.72889	-0.807185		1.55136
245074_at	At2g23200	2	0.368125	-0.804096	-0.237352	-0.421013	-0.605153		1.66706
254092_at	At4g25090	2	-0.34604	-1.93649	-2.00972	-2.17604	-2.02619		1.71856
261796_at	At1g30440	2	-0.140394	-0.467021	-0.617216	-0.972264	-0.930604		1.84927
262434_at	At1g47670	2	-0.208808	-0.604919	-1.07906	-0.901961	-1.45308		1.9508
246969_at	At5g24880	2	-1.35147	0.387425	-1.09158	-1.31802	-0.0201779		2.07342
261927_at	At1g22500	2	-1.03479	-1.40154	-2.03455	-1.41946	-1.0925		2.13022
250326_at	At5g12080	2	0.206711	-0.300816	-0.200924	-0.682192	-0.804996		2.15027
265538_at	At2g15860	2	-0.114819	-0.4898	-0.285848	-0.603605	-0.596463		2.1614
262329_at	At1g64090	2	-0.0654473	-0.0670923	-0.734455	-0.927855	-0.871124		2.23726
258568_at	At3g04470	2	-0.0661987	-0.194977	-0.336381	-0.399227	-0.438209		2.25178
249816_at	At5g23880	2	0.153717	0.0765838	-0.213125	-0.706002	-0.880801		2.4671
251254_at	At3g62270	2	-0.22141	-1.41891	-0.0806936	0.0238791	0.150803		2.96634
265947_at	At2g19540	2	0.0156688	-0.33342	-0.436111	-0.490532	-0.557924		3.42921
248568_at	At5g49760	2	-0.0534768	-0.715602	-0.150941	-0.581453	-0.195624		3.54702
262575_at	At1g15210	2	-0.214598	-1.34224	-1.38343	-1.58833	-1.1767		3.87653
258017_at	At3g19370	2	-0.779298	-0.746433	-0.82148	-0.858855	-0.532735		3.90339
266992_at	At2g39200	2	-0.930158	-0.880063	-1.28848	-1.03699	-0.897962		5.00277
263924_at	At2g36530	2	-0.128783	-0.427241	-0.722468	-0.827136	-0.820093			0.742255
264398_at	At1g61730	2	0.244529	-0.331209	-0.289393	-0.728487	-0.50917			1.48762
264302_at	At1g78900	2	-0.0115871	-0.116352	-0.427846	-0.408633	-0.125994			2.31044
263986_at	At2g42790	3	0.55465	1.00595	1.42205	1.62134	1.51204			-2.06329
260490_at	At1g51500	3	1.26866	0.869623	1.5873	0.9613	0.583535		-3.80955
245533_at	At4g15130	3	1.38765	0.800599	0.663375	0.218159	0.316474		-3.67134
263019_at	At1g23870	3	0.723291	0.783672	0.53802	1.07144	1.06325	-1.22353
266415_at	At2g38530	3	0.610268	0.135848	2.07096	1.59129	1.48346
262503_at	At1g21670	3	2.25161	1.88488	1.3066	1.02228	1.31623
262325_at	At1g64160	3	2.14282	-0.97625	1.28833	1.69177	2.88699
260546_at	At2g43520	3	0.258918	1.26102	0.531851	0.276559	1.06736
260015_at	At1g67980	3	1.44773	-0.476319	1.21906	1.75962	0.704413
252006_at	At3g52820	3	0.557732	0.419483	1.07546	1.61535	2.11106
265984_at	At2g24210	3	1.97491	-0.229482	-0.807355	0.514573	1.26679
264655_at	At1g09070	3	0.792258	0.591981	1.22901	1.51469	0.921435
258683_at	At3g08760	3	1.03333	0.812759	0.691303	1.08665	0.553348
257214_at	At3g15040	3	0.445587	0.813355	-0.0507379	0.620619	0.271401
254063_at	At4g25390	3	1.1012	0.753169	1.03715	1.20806	1.33568
252822_at	At4g39955	3	0.575388	0.541685	0.902522	1.06059	0.793652
252264_at	At3g49590	3	0.885501	0.94783	1.10742	1.07508	0.885874
251082_at	At5g01530	3	-0.0211268	0.742081	0.641205	1.32271	0.641674
249327_at	At5g40890	3	0.0748831	1.00858	0.683748	1.00976	1.09064
248821_at	At5g47070	3	1.60466	0.768228	1.5351	1.22392	0.798891
246215_at	At4g37180	3	0.870918	1.20452	1.60371	1.167	0.771043
246139_at	At5g19900	3	0.865433	0.285874	0.388169	0.157946	0.400498
245028_at	At2g26570	3	0.828382	1.07533	0.543063	1.20919	1.17484
245483_at	At4g16190	3	0.352495	0.951555	0.121789	0.481163	0.440532		0.871935
257407_at	At1g27100	3	0.671107	0.666317	1.00943	1.11283	1.20201		1.25798
260543_at	At2g43330	3	1.04749	0.409213	0.330202	0.457125	0.30323		1.63446
255577_at	At4g01410	3	0.999118	-0.0954626	0.925038	0.155795	0.587347		1.78678
266464_at	At2g47800	3	0.604057	0.904488	1.03423	0.5946	0.628603		1.82652
254743_at	At4g13420	3	0.915226	-0.0262806	1.18833	1.44585	1.22407		1.86476
267052_at	At2g38410	3	0.840496	0.940975	1.16336	1.37312	1.29744		2.21988
253263_at	At4g34000	3	1.757	1.6915	1.66246	1.47619	0.61434		2.95418
264951_at	At1g76970	3	0.742438	-0.0548982	0.340043	0.606165	0.320038		3.34208
245015_at	AtCg00490	3	0.338679	0.941039	0.184587	1.61027	0.240974			2.16168
245904_at	At5g11110	4	3.66075	3.41593	3.15238	2.5615	1.78993		-0.0470858
266421_at	At2g38540	4	0.824913	1.04419	3.18868	2.45529	1.99015
248713_at	At5g48180	4	0.651915	2.73506	2.5471	2.63463	2.81641	0.697959
245038_at	At2g26560	4	1.90884	1.61355	3.42913	3.72765	4.1356	0.961138
252315_at	At3g48690	4	0.425119	1.26053	2.39764	2.37998	2.05366	1.52209
260248_at	At1g74310	4	0.18863	-0.0586354	2.54743	3.08097	1.85875	1.54902
253722_at	At4g29190	4	1.63788	1.79241	2.07239	2.66985	1.85411
avg1	avg1	1	-0.0456263	-0.0369407	0.0645136	0.109158	0.0991658
avg2	avg2	2	-0.225257	-0.618226	-0.816509	-0.956733	-0.847281
avg3	avg3	3	0.924326	0.647056	0.883842	1.03979	0.933611
avg4	avg4	4	1.32829	1.68615	2.76211	2.78712	2.35695

### Sheet: NaCl
ProbeSetName	agi	clusters	1	3	6	12	24	TP	P	Ac
258251_at	At3g15810	1	-0.263255	-0.446428	-0.0717593	-0.532128	-0.574781			-2.39717
258673_at	At3g08620	1	-0.322152	-0.515018	-0.183099	-1.04391	-0.565397			-1.49422
245085_at	At2g23350	1	-0.203223	-0.286067	-0.258392	-0.787828	-0.274844			-0.672095
258680_at	At3g08580	1	0.0309068	-0.224866	-0.0776539	-0.271796	0.101488			-0.258348
247810_at	At5g58290	1	0.0497127	-0.50088	-0.452426	-0.200526	-0.328563
249514_at	At5g38480	1	-0.141761	-0.634418	-0.383541	-0.972762	-0.619934
257798_at	At3g15950	1	-0.43581	-0.327513	-0.220798	-0.318977	0.0636488
261926_at	At1g22530	1	-0.956578	0.0639921	-0.0700358	0.363147	0.669183
262944_at	At1g79550	1	-0.0772966	-0.612776	-0.205638	-0.593018	-0.473428
265735_at	At2g01140	1	0.00765647	-0.321988	-0.350751	-0.374203	-0.0951325
266353_at	At2g01520	1	-0.563243	-0.651689	-0.150499	0.0569421	-0.158431
259361_at	At1g13440	1	-0.229986	-0.416622	-0.411285	-0.358793	-0.120087			1.19352
260872_at	At1g21350	1	-0.111093	-0.102641	0.51069	0.145472	-0.417318			1.53713
260590_at	At1g53310	1	-0.107359	-0.379993	-0.228058	-0.41544	-0.246757			1.60113
256035_at	At1g07140	1	-0.317582	-0.3373	-0.257477	-0.155157	-0.170635			1.91958
264845_at	At1g03680	1	-0.343025	-0.652077	-0.308281	-0.186072	-0.508456			1.99509
264398_at	At1g61730	1	0.135083	0.129254	0.0732701	-0.319142	0.0955998			2.07115
264302_at	At1g78900	1	-0.0837282	-0.0645941	-0.286962	-0.325461	0.0836019			2.45637
251306_at	At3g61260	1	-0.715516	-0.154008	0.0112711	0.508807	0.31919			2.55679
263924_at	At2g36530	1	-0.242677	-0.632572	-0.370724	-0.834179	-0.546198			2.94867
267223_at	At2g43980	1	0.0712129	-0.663166	-0.0143593	-0.0414512	-0.079442			2.987
258849_at	At3g03250	1	-0.166113	-0.43933	-0.27903	-0.625443	-0.152026			3.57544
248107_at	At5g55190	1	-0.213731	-0.867486	-0.393793	-0.75115	-0.918956			3.67151
251738_at	At3g56150	1	-0.082888	-0.500604	-0.242889	-0.135697	-0.228146		-3.32606
254148_at	At4g24280	1	0.0626882	-0.156319	-0.132241	-0.265705	-0.191057		-2.42671
263802_at	At2g40430	1	-0.0907352	-0.499237	-0.296499	-0.617903	-0.483932		-2.10501
250420_at	At5g11260	1	-0.1637	-0.115679	-0.203214	-0.106873	-0.378173		-1.86851
264193_at	At1g54610	1	-0.116499	-0.751839	-0.477239	-0.494973	-0.566033		-1.71759
251478_at	At3g59690	1	-0.460278	-0.336849	-0.26795	0.100142	-0.0300218		-1.70054
259591_at	At1g28150	1	-0.109334	-0.666544	-0.48723	-0.280709	-0.864963		-1.68108
247365_at	At5g63220	1	-0.0641303	-0.388462	-0.290082	-0.500216	-0.204662		-1.64081
259278_at	At3g01160	1	-0.237808	-0.145096	0.0694774	-0.750267	-0.309669		-1.4353
256129_at	At1g18210	1	0.149686	0.123856	0.0999137	-0.0522141	-0.0342852		-1.40489
249236_at	At5g41950	1	0.105884	-0.286073	-0.0364443	-0.464131	-0.330714		-1.38295
260793_at	At1g06190	1	0.288524	-0.194694	0.241811	0.249326	-0.134817		-1.31691
245639_at	At1g25260	1	-0.228049	-0.733488	-0.489278	-0.996154	-0.863801		-1.24575
261885_at	At1g80930	1	0.158081	-0.374162	-0.365754	-0.427459	-0.345469		-0.820991
265092_at	At1g03910	1	0.236937	-0.0720615	0.0357614	-0.0697641	-0.170656		-0.764177
262289_at	At1g70770	1	-0.150798	-0.207951	0.0154221	-0.31225	-0.199537		-0.662612
246287_at	At1g31870	1	-0.0520193	-0.262779	-0.0335674	-0.452014	-0.486217		-0.61355
245074_at	At2g23200	1	0.828464	-0.258824	-0.281359	-1.05033	-0.607807
245415_at	At4g17330	1	0.3192	-0.0333381	-0.0615899	0.0274657	0.0060163
245490_at	At4g16310	1	0.100814	0.420234	-0.52501	0.262242	-0.483933
247214_at	At5g64850	1	0.101593	0.11463	0.140799	0.235541	-0.104683
247394_at	At5g62865	1	-0.492714	0.388261	0.102491	0.0369841	0.299189
247994_at	At5g56140	1	-0.0460002	-0.228982	-0.298574	-0.412529	-0.308077
248266_at	At5g53440	1	0.280827	0.218673	0.210776	0.0499572	-0.131366
249146_at	At5g43310	1	-0.20951	-0.167855	0.325781	0.2455	-0.128243
249267_at	At5g41600	1	0.359073	-0.380329	-0.361808	-1.0015	-1.01694
249967_at	At5g19050	1	0.00755456	-0.306272	-0.12674	-0.104066	-0.254543
250827_at	At5g05170	1	-0.371919	-0.396273	-0.408971	-0.475022	-0.30859
252166_at	At3g50500	1	0.0324834	-0.346226	-0.255867	0.104867	-0.163192
252335_at	At3g48860	1	-0.143758	-0.139843	-0.275824	-0.00122626	-0.274536
252785_at	At3g42660	1	-0.127102	-0.832154	-0.342464	-0.907605	-0.657681
253428_at	At4g32410	1	0.00187446	-0.311641	-0.446005	-0.26897	-0.250902
254224_at	At4g23650	1	-0.118996	-0.338035	-0.192503	-0.474692	-0.306903
254602_at	At4g19040	1	-0.127846	0.0372557	0.165245	0.0521936	-0.111627
254621_at	At4g18600	1	-0.0884849	-0.101495	-0.13526	-0.011557	-0.165133
255128_at	At4g08310	1	0.00536119	-0.25759	-0.34926	-0.17353	-0.549514
255225_at	At4g05410	1	-0.271582	-0.494098	-0.438311	-0.935711	-0.499816
255783_at	At1g19870	1	0.371175	-0.12495	-0.104083	0.266739	-0.415614
256170_at	At1g51790	1	-0.7753	-0.236007	-0.0233187	-0.514255	0.161739
256268_at	At3g12280	1	0.115848	-0.372679	-0.237225	-0.533013	-0.45113
256269_at	At3g12250	1	0.466941	0.197005	0.0370621	-0.42878	-0.400111
256910_at	At3g24080	1	-0.669116	-0.742956	-0.550215	-0.710311	-0.654109
257092_at	At3g20550	1	0.128802	-0.233945	-0.113707	-0.240319	-0.524227
257621_at	At3g20410	1	0.0213941	-0.22407	-0.261719	-0.28922	0.0113335
258568_at	At3g04470	1	-0.107902	-0.594615	-0.447628	-0.700986	-0.654098
259754_at	At1g71090	1	-0.0423328	-0.833121	-0.393259	-0.345592	-0.294551
261578_at	At1g01100	1	-0.0177609	-0.495082	-0.353029	-0.4846	-0.515824
261828_at	At1g11360	1	-0.0867998	-0.223533	-0.445355	-0.563149	-0.546719
261988_at	At1g33680	1	0.0496275	-0.336673	-0.358682	0.0556048	-0.345585
262038_at	At1g35580	1	-0.0670255	0.367571	-0.323046	-0.487046	0.100011
262329_at	At1g64090	1	-0.181114	-0.583288	-0.539393	-1.11132	-0.69406
262345_at	At1g64180	1	0.180256	-0.336115	-0.0246902	-0.0339873	-0.434605
263865_at	At2g36910	1	0.113492	-0.484225	-0.382974	-0.606449	-0.478548
264367_at	At1g03350	1	0.173332	-0.446655	-0.381208	-0.46257	-0.238886
264384_at	At2g25170	1	0.10269	-0.0842254	-0.271784	-0.40093	-0.433321
264876_at	At2g17410	1	0.434848	-0.3357	-0.213134	0.235152	-0.148532
265576_at	At2g20190	1	0.134783	-0.333618	-0.157551	-0.311489	-0.408978
265909_at	At2g25720	1	-0.60938	-1.09042	-0.265764	-0.120884	-0.466597
265947_at	At2g19540	1	-0.127867	-0.657144	-0.428705	-0.600022	-0.601889
267564_at	At2g30740	1	-0.263775	-0.658029	-0.152003	-0.329582	-0.54106
255631_at	At4g00710	1	-0.154093	-0.529642	-0.345056	-0.902936	-0.706082		0.771234
265942_at	At2g19470	1	-0.0845454	-0.485206	-0.26856	-0.293866	-0.307521		0.941131
248469_at	At5g50820	1	0.264723	0.805337	-0.0892132	-0.297783	-0.732092		0.983408
254951_at	At4g10840	1	-0.455295	-0.41747	-0.358786	-0.584711	-0.342249		1.06984
261434_at	At1g07650	1	-0.27188	0.322276	0.677824	0.288435	-0.32036		1.08111
263255_at	At1g10490	1	-0.2834	-0.499258	-0.392073	-1.07725	-0.542221		1.11129
263666_at	At1g04510	1	-0.0353315	-0.374347	-0.297505	-0.695198	-0.476329		1.18701
260839_at	At1g43690	1	-0.034851	-0.388791	0.179813	-0.193493	0.272454		1.22272
256372_at	At1g66750	1	0.136977	-0.243723	-0.0742386	-0.214384	-0.356643		1.24948
249816_at	At5g23880	1	0.13688	-0.324102	0.187768	-0.358769	-0.311436		1.30372
255486_at	At4g02600	1	0.179083	-0.481952	-0.0841872	-0.424321	-0.722382		1.34004
256085_at	At1g20760	1	0.0493123	-0.0842938	-0.00366694	-0.170604	-0.274869		1.34402
250851_at	At5g04420	1	-0.258671	-0.371103	-0.171752	-0.714574	-0.42716		1.53992
259123_at	At3g02200	1	-0.275685	-0.421318	-0.247283	-0.480581	-0.386805		1.55443
246421_at	At5g16880	1	0.284492	-0.168302	-0.339899	0.206828	-0.0115088		1.6597
264977_at	At1g27090	1	0.140618	-0.542753	-0.381483	-0.0200394	-0.231015		1.7278
257922_at	At3g23150	1	-1.26125	-0.554622	-0.614042	-0.0270839	0.00986615		1.74493
251254_at	At3g62270	1	-0.383053	-1.77214	-0.51196	0.010522	0.0784068		1.80311
257016_at	At3g28690	1	0.251463	-0.238668	-0.42165	-0.186317	-0.289786		1.89908
253487_at	At4g31700	1	-0.224238	-0.645516	-0.388478	-1.1769	-0.581288		1.97285
263494_at	At2g42590	1	-0.540925	-0.459951	-0.405824	-0.116642	0.0872076		2.00059
257808_at	At3g26935	1	-0.201328	-0.363878	-0.217562	-0.298768	-0.522388		2.01157
261979_at	At1g37130	1	0.381723	0.0548024	-0.0345037	0.129381	0.0190643		2.01568
247808_at	At5g58190	1	0.282183	0.00480578	0.208964	-0.0163971	-0.0967179		2.03018
245644_at	At1g25320	1	0.157767	-0.212359	-0.021094	-0.21497	-0.776929		2.07519
250326_at	At5g12080	1	0.137031	-0.428224	-0.104845	-0.307974	-0.453672		2.10964
258621_at	At3g02830	1	0.0618393	-0.076962	-0.631632	0.0439577	0.42746		2.2798
255488_at	At4g02630	1	-0.187106	-0.550385	-0.164915	0.200901	0.166294		2.38284
245897_at	At5g09400	1	-0.133972	-0.421391	-0.224715	0.0641874	-0.0418024		2.39795
248568_at	At5g49760	1	0.459459	0.725342	0.226162	-0.239044	-0.0217193		2.4502
260987_at	At1g53590	1	0.0678076	-0.192538	-0.100045	-0.120901	-0.0482703		2.54986
260610_at	At2g43680	1	-0.136649	-0.696122	-0.291085	0.0366838	-0.32646		2.57599
256777_at	At3g13780	1	-0.477548	0.0486348	-0.545985	0.0463675	-0.0896372		2.66263
265252_at	At2g01980	1	-0.00990928	0.148618	0.122106	0.0799271	-0.0251676		2.70661
255577_at	At4g01410	1	0.31981	-0.250659	0.136792	0.134542	0.086831		2.72273
264467_at	At1g10140	1	-0.698392	0.278719	-0.187484	0.524007	0.125649		2.79458
259803_at	At1g72150	1	-0.698551	-0.750724	-0.34749	-0.217638	-0.0698665		2.80605
255482_at	At4g02510	1	-0.0638708	-0.403967	-0.462997	-0.41747	-0.34707		2.86441
265538_at	At2g15860	1	-0.145094	-0.205212	-0.146173	-0.29609	-0.583583		2.92449
267312_at	At2g34750	1	0.0153755	-0.461129	-0.370624	-0.738289	-0.51609		2.98894
250244_at	At5g13680	1	0.355259	-0.143725	0.339788	-0.295953	-0.0276852		3.07629
257743_at	At3g27390	1	-0.618279	-0.649031	-0.245257	-0.258412	-0.252835		3.45865
266634_at	At2g35530	1	-0.00637421	-0.0394159	0.206339	0.101658	-0.667469		3.76392
258210_at	At3g13920	1	0.0583035	-0.226176	-0.139767	-0.356487	-0.121714		3.76658
251533_at	At3g58460	1	-0.0110139	-0.488133	-0.0393754	-0.214106	-0.40045		4.0011
249763_at	At5g24010	1	-0.0892309	-0.664758	-0.329049	-0.164795	-0.0420682		4.57226
254843_at	At4g11860	1	0.0879292	0.0211992	-0.017229	0.177017	-0.102834		4.70269
263165_at	At1g03060	1	0.111522	-0.395086	-0.20787	-0.226404	0.0757629		5.46166
266224_at	At2g28800	1	-0.161808	-0.167834	-0.278903	0.279823	0.0395334		5.49554
252909_at	At4g39680	1	-0.0170984	-0.16731	0.15138	-0.168542	-0.0876153		6.21415
259463_at	At1g18950	1	0.205009	-0.0711515	-0.225465	-0.132499	-0.274423		6.24428
267277_at	At2g30050	1	-0.277826	-0.450715	-0.222498	-0.570153	-0.524923	-1.84873
267112_at	At2g14750	1	-0.185074	-0.0326396	0.192379	-0.0767705	0.244564	-1.60362
263876_at	At2g21880	1	-1.53933	-1.11522	-0.217916	-1.01489	0.434636	-1.56822
267401_at	At2g26210	1	-0.632663	-0.72028	0.10455	0.0440166	-1.00155	-1.55566
256579_at	At3g28720	1	-0.185871	-0.884935	-0.261221	-0.794569	-0.575769	-1.54088
267258_at	At2g23140	1	-0.120954	-0.177925	-0.131455	-0.00303619	-0.294229	-0.765211
260794_at	At1g06210	1	0.24417	-0.00373329	0.310558	0.0747586	-0.127544	-0.735556
246006_at	At5g08290	1	-0.220972	-0.657803	-0.322792	-0.269672	-0.499347
247281_at	At5g64350	1	-0.402846	-0.645564	-0.406957	-0.411499	-0.461412
250302_at	At5g11920	1	0.630969	-0.470483	-0.232739	-0.907559	-0.952548
250517_at	At5g08260	1	-0.298068	-0.690747	-0.233793	-0.635983	-0.895621
252613_at	At3g45190	1	-0.154118	-0.203533	-0.226718	-0.141229	-0.340657
255105_at	At4g08620	1	-0.910019	-0.0691046	-0.454176	-1.01786	0.358048
259878_at	At1g76790	1	-0.675164	-0.141377	0.587541	0.222322	0.330347
260560_at	At2g43590	1	0.890199	-0.400159	-0.120109	-0.807265	-0.752806
264987_at	At1g27030	1	-0.21275	-0.803794	-0.113962	-0.228595	-0.276817
253899_at	At4g27080	1	-0.220051	-0.57853	-0.387816	-1.01612	-0.540531	0.72405
251996_at	At3g52840	1	-0.480222	-0.704588	-0.410788	-0.263641	-0.585633	1.05989
246055_at	At5g08380	1	0.389576	-0.6242	-0.445497	-0.0751672	0.0589575	1.07184
266735_at	At2g46930	1	0.211784	-0.518209	-0.328802	-0.285325	-0.0662549	1.17298
266345_at	At2g01410	1	-0.173078	-1.389	-0.441771	-0.419613	-0.250248	1.28443
247356_at	At5g63800	1	-0.70287	-0.155222	0.179678	-0.633127	-0.394954	1.51571
253073_at	At4g37410	1	-0.502459	-0.130605	0.160433	0.0221784	-0.025385	1.52707
260107_at	At1g66430	1	-0.0200592	-0.171525	-0.0374507	-0.627552	-0.636861	1.86617
264101_at	At1g79000	2	0.106695	0.484641	0.38958	0.94962	0.784196			-0.913461
245015_at	AtCg00490	2	-0.446263	-0.691314	-0.751128	1.11016	-0.0987118
245478_at	At4g16130	2	0.0219593	-0.215582	-0.128367	0.239688	0.300556
263986_at	At2g42790	2	0.352119	0.242205	0.148402	1.39787	1.2624
265433_at	At2g20950	2	1.17601	1.75542	1.04196	1.53241	1.87991		-5.59837
248788_at	At5g47430	2	0.445549	0.434491	0.347876	0.234101	0.44686		-3.54715
259367_at	At1g69070	2	0.0163684	-0.0270722	0.286395	0.0518144	0.455441		-2.15645
253722_at	At4g29190	2	0.87051	1.03334	0.62913	2.11754	0.721467		-1.48951
253130_at	At4g35510	2	0.195674	0.526189	0.216662	0.31125	0.58351		-1.4806
253121_at	At4g35890	2	-0.0642316	0.106954	0.00389014	0.26195	0.259111		-1.45602
246221_at	At4g37120	2	0.292064	0.306454	0.21205	0.718581	0.458057		-1.35445
255740_at	At1g25390	2	0.475225	1.37109	0.488639	0.596964	0.444481		-1.14144
252276_at	At3g49490	2	0.0651563	-0.321692	-0.00737107	0.383949	0.278428		-0.980873
245533_at	At4g15130	2	1.32305	0.732877	0.206451	0.082232	0.0495272
246331_at	At3g44820	2	0.107261	-0.0534393	0.240423	0.0833104	0.406844
246425_at	At5g17420	2	-0.215393	-0.309936	-0.0133757	0.493135	0.563797
247054_at	At5g66730	2	0.74981	0.233937	0.405426	0.401558	0.0683393
247571_at	At5g61210	2	0.496315	0.480539	0.0784511	0.0442317	0.470484
247841_at	At5g58040	2	0.445007	0.359422	0.0952821	0.520082	0.569416
253185_at	At4g35240	2	0.13366	-0.139236	0.173095	0.693295	0.0790716
253717_at	At4g29440	2	0.273636	0.605412	0.923979	0.765735	0.80475
254743_at	At4g13420	2	1.22056	-0.535001	0.282481	0.938782	0.242246
255726_at	At1g25530	2	0.138851	-0.115184	0.103667	0.387619	1.04325
256995_at	At3g25840	2	-0.0529685	-0.105499	0.00473609	0.242442	0.219957
257653_at	At3g13225	2	-0.0686437	0.199873	0.0660721	0.185312	0.612746
257802_at	At3g18770	2	0.176682	-0.0337094	0.231136	0.498361	-0.368563
259721_at	At1g60890	2	-0.182789	-0.513061	-0.0177115	0.0350585	0.578848
260490_at	At1g51500	2	1.32616	0.312172	0.429776	0.800881	-0.321247
260543_at	At2g43330	2	1.19427	1.13581	0.537565	0.845648	0.828672
265583_at	At2g20010	2	0.210705	0.214603	-0.0910295	0.315177	0.264835
266464_at	At2g47800	2	0.830006	1.14463	0.501638	0.812026	0.870248
267052_at	At2g38410	2	0.434422	0.606481	0.725135	1.51523	1.19704
267093_at	At2g38170	2	-0.152374	0.638164	0.868297	0.64122	1.04952
251082_at	At5g01530	2	0.140347	-0.182569	-0.0864786	0.76672	0.611369		0.992037
255734_at	At1g25550	2	0.0552913	1.00097	0.761287	0.51049	0.379739		1.04883
247937_at	At5g57110	2	-0.00964521	0.393326	0.345153	0.359254	0.000610458		1.11478
257868_at	At3g25070	2	-0.0607831	0.345788	0.30526	0.474823	0.107349		1.17129
265008_at	At1g61560	2	1.0383	1.88179	1.32188	0.880755	0.61697		1.20553
254214_at	At4g23640	2	0.0845206	-0.0525104	-0.0304653	0.0588937	0.32119		1.21133
266909_at	At2g46020	2	0.171923	-0.0330668	-0.0580391	0.625262	0.347767		1.21323
250818_at	At5g04930	2	0.533179	0.715663	0.185512	0.272782	0.22965		1.27449
257214_at	At3g15040	2	0.252353	0.424267	-0.110916	0.472111	0.181829		1.3206
251071_at	At5g01950	2	0.587393	1.30858	1.17484	1.10583	0.909775		1.33823
245028_at	At2g26570	2	0.705291	0.871888	0.0972752	1.23537	0.807602		1.39346
266685_at	At2g19710	2	0.46192	1.42168	1.73153	1.56095	1.28676		1.45833
249327_at	At5g40890	2	-0.049318	0.248423	-0.192571	0.348607	0.177646		1.50109
265535_at	At2g15900	2	0.0431935	0.14439	0.155628	0.341721	0.839113		1.63589
256458_at	At1g75220	2	0.11356	0.752486	0.420389	0.59594	0.829729		1.66898
246312_at	At1g31930	2	0.00428497	0.626612	0.375413	0.364029	0.368249		1.98858
265848_at	At2g35740	2	0.135352	0.0214645	0.249106	0.38871	0.675649		2.05124
246031_at	At5g21160	2	-0.103543	0.00860128	0.123612	0.292813	0.302693		2.10475
247629_at	At5g60410	2	0.170394	0.642013	0.193781	0.406115	0.642448		2.19267
257407_at	At1g27100	2	1.04989	1.30648	1.20063	1.2208	0.701458		2.34981
252976_s_at	At4g38550	2	0.490947	1.47853	0.944468	1.46703	1.10752		2.36908
252000_at	At3g52710	2	0.531476	-0.0904402	0.0425945	0.530989	0.997474		2.40923
252969_at	At4g38900	2	0.53073	0.755313	0.729951	0.329825	0.116396		2.47024
252822_at	At4g39955	2	0.527442	0.406785	0.105225	1.45053	1.19768		2.54424
254063_at	At4g25390	2	1.3286	1.55648	1.25142	1.24682	1.02449		2.55887
261233_at	At1g32810	2	0.391762	0.0329532	0.0365259	0.616056	0.586167		2.62119
264655_at	At1g09070	2	1.20906	1.19325	1.199	1.48502	0.961607		2.72671
258173_at	At3g21630	2	0.369536	1.36606	1.34551	0.997503	1.00782		2.79446
245396_at	At4g14870	2	-0.311627	0.312479	0.097635	0.307488	0.0235756		2.8902
264168_at	At1g02080	2	0.0880013	0.111078	-0.0810966	0.169044	0.269726		3.06065
266436_at	At2g43160	2	-0.00282383	-0.0524674	-0.12254	0.435812	0.277413		3.09355
252264_at	At3g49590	2	0.847854	0.472086	0.0603826	0.822321	0.322237		3.12588
263908_at	At2g36480	2	0.165103	0.511293	0.600547	0.553427	0.359901		3.16233
245483_at	At4g16190	2	0.0552457	0.120504	-0.00185253	0.356872	0.121616		3.2819
264951_at	At1g76970	2	0.454962	0.460453	0.444003	0.801889	0.632501		3.4667
246139_at	At5g19900	2	0.80751	0.0179348	0.0231278	0.464915	0.373499		3.54274
258950_at	At3g01460	2	0.571965	0.340487	0.172776	0.153236	0.125254		3.56148
264800_at	At1g08800	2	0.366967	0.483036	0.0372717	0.230498	0.603819		3.613
266231_at	At2g02220	2	0.852303	1.20798	0.524073	0.811462	0.962538		3.64766
265984_at	At2g24210	2	2.08453	1.77052	-2.26679	1.69515	2.5157		3.65848
249168_at	At5g42870	2	0.118634	0.167627	-0.00287619	0.682995	0.297626		3.77921
253263_at	At4g34000	2	1.50303	1.67148	1.10736	1.2813	0.32342		3.89864
252458_at	At3g47210	2	0.134175	0.532996	0.493894	0.612683	0.27847		4.16886
250850_at	At5g04550	2	0.804861	0.883462	1.03359	0.839667	0.51845		4.83631
256542_at	At1g42550	2	-0.359996	0.280108	-0.170204	0.533024	0.672471		4.94045
255284_at	At4g04610	2	0.964866	1.44916	2.21504	1.04275	0.595771	-1.5566
262562_at	At1g34220	2	-0.0220306	-0.0148228	0.0487921	0.323838	0.000295665	-1.50108
256835_at	At3g22890	2	0.273889	0.863872	0.547135	0.266717	0.0256523	-1.42811
264745_at	At1g62180	2	0.542617	0.330233	1.77548	1.28679	0.748137	-1.38847
262133_at	At1g78000	2	-0.350861	0.225844	0.775735	0.499199	0.313234	-0.896287
251144_at	At5g01210	2	0.147308	0.429465	-0.122152	0.0413336	0.176878	-0.86005
252315_at	At3g48690	2	0.796253	0.0865786	0.19056	1.69175	1.56114
252373_at	At3g48090	2	0.745372	0.698481	0.684055	0.0934602	0.0570867
263019_at	At1g23870	2	0.526943	0.501613	-0.102815	0.434599	0.700403
264545_at	At1g55670	2	-0.0324701	0.495594	-0.264229	0.936302	0.910848	0.642467
251701_at	At3g56650	2	0.150942	0.309115	0.349642	0.467779	0.0316357	0.686794
260541_at	At2g43530	2	-0.674377	-0.626492	1.10453	0.603841	0.697003	0.794679
252006_at	At3g52820	2	0.584032	-0.266601	-0.0138389	1.50218	0.718093	0.88192
245768_at	At1g33590	2	0.940542	0.970117	1.2846	0.999599	0.942626	1.04187
257052_at	At3g15290	2	-0.276758	0.0581877	0.375563	1.11265	1.14588	1.16599
266415_at	At2g38530	2	1.2907	-0.447994	-0.089905	0.785511	-0.0126997	1.16849
266421_at	At2g38540	2	1.15973	-0.146325	0.154171	1.94554	0.158759	1.17743
262503_at	At1g21670	2	1.34262	0.943033	0.222392	0.862825	0.610732	1.34098
256772_at	At3g13750	2	0.0220421	-0.344114	0.0144468	0.187259	0.422636	1.59768
260546_at	At2g43520	2	0.5517	0.54409	1.19861	0.0176155	0.667425	2.49324
258515_at	At3g06650	3	0.0210377	-0.371045	-0.425877	-1.07904	-1.02056			-0.938421
253989_at	At4g26130	3	-0.717241	-1.44792	-0.799555	-0.663012	-0.791324		-1.43269
256253_at	At3g11250	3	-0.295274	-0.408437	-0.345931	-1.36869	-0.966763		-1.25166
248696_at	At5g48360	3	0.0020939	-0.934771	-0.581072	-1.60553	-1.8242		-1.06668
262871_at	At1g65010	3	-0.398913	-1.05254	-0.622274	-1.53144	-1.19984		-1.06466
259804_at	At1g72160	3	-0.793939	-0.947359	-0.666945	-0.901393	-0.809269		-0.683558
245944_at	At5g19520	3	-0.251036	-0.154343	-0.142189	-2.01093	-1.17849
246969_at	At5g24880	3	-1.37295	-0.844582	-0.674789	-0.984445	-0.76827
261796_at	At1g30440	3	-0.0543458	-0.358828	-0.230538	-0.814919	-1.02861
262434_at	At1g47670	3	0.0225498	-1.05004	-0.649325	-1.14055	-1.86865
262575_at	At1g15210	3	-0.0618662	-0.297905	-0.104226	-1.1062	-0.933009
255449_at	At4g02820	3	-0.246006	-0.486895	-0.422943	-1.1897	-1.21433		0.892461
261927_at	At1g22500	3	-1.23438	-1.65227	-0.720781	-1.16643	-0.540702		1.19707
264996_at	At1g67230	3	-0.0889756	-0.51482	-0.231263	-0.684994	-0.768837		1.20675
256971_at	At3g21100	3	0.450772	-0.268006	-0.883355	-0.627523	-1.29956		1.69379
254092_at	At4g25090	3	-0.506029	-1.31254	-0.899145	-1.44407	-0.839739		2.32337
258017_at	At3g19370	3	-0.59541	-1.31862	-0.634285	-0.740054	-0.894978		3.19616
258675_at	At3g08770	3	0.528564	-1.08078	-1.09241	-1.80079	-2.13623	-5.63516
259813_at	At1g49860	3	-0.85554	-2.48196	-1.40765	-2.68041	-2.73501	-1.84047
262045_at	At1g80240	3	-1.40904	-0.00679789	0.0715427	-0.373671	-0.768968	-1.82248
255773_at	At1g18590	3	-0.420609	-1.85931	-0.382836	-0.931442	-0.393782	-1.51939
265948_at	At2g19590	3	-1.11049	-1.69706	-1.45073	-2.47627	-1.92191	-1.24582
260814_at	At1g43710	3	-0.327339	-0.640561	-0.72033	-1.46109	-0.757901	-1.23171
264348_at	At1g12110	3	-0.122834	-1.69175	-0.744742	-0.236323	-0.835038	-1.15485
257021_at	At3g19710	3	-0.181257	-0.590364	-0.983933	-3.41384	-3.91233	-1.14109
266326_at	At2g46650	3	-0.278093	0.0835119	-0.285831	-1.53925	-1.26416	-1.06153
245736_at	At1g73330	3	-0.0876379	-0.749472	-0.667088	-1.0286	-2.14181	-1.01966
264672_at	At1g09750	3	-0.830516	-2.12313	-0.728419	-2.10755	-1.74647	-0.96874
266395_at	At2g43100	3	-0.720849	-1.0436	-0.758541	-2.97233	-2.80912	-0.880341
252183_at	At3g50740	3	-1.03366	-1.25029	-0.618776	-1.01199	-1.87072	-0.772302
259279_at	At3g01120	3	-0.422281	-1.21084	-0.666068	-1.40009	-1.01638	-0.745172
256875_at	At3g26330	3	-0.949161	-2.47592	-0.602419	-1.59568	-2.20705	-0.694765
257218_at	At3g15000	3	0.303632	-0.918666	-0.62539	-0.99011	-0.837608	-0.645928
264346_at	At1g12010	3	-0.519537	-1.26182	-0.963086	-1.12365	-2.01045	-0.60819
247059_at	At5g66690	3	0.319255	-1.29697	-0.294814	-0.560809	-0.704756
255842_at	At2g33530	3	0.802026	-0.755931	-0.732385	-1.04238	-1.4461
260910_at	At1g02690	3	-0.264008	-0.876957	-0.711106	-1.48646	-1.50649
262951_at	At1g75500	3	-0.326706	-1.31449	-0.616087	-1.07907	-1.97295
251899_at	At3g54400	3	-0.759145	-1.73258	-0.714394	-2.30181	-1.59417	0.582086
258151_at	At3g18080	3	-0.076288	-0.476869	-0.308477	-0.931147	-1.51514	0.609368
259788_at	At1g29670	3	1.09436	0.520499	0.0935092	-0.871003	-2.76261	1.06852
246596_at	At5g14740	4	-0.916216	1.95009	3.48137	5.69028	6.03822
247693_at	At5g59730	4	1.94858	2.97255	1.70416	0.974142	0.639757		-0.59285
266992_at	At2g39200	4	-0.191003	3.29454	3.23516	3.12129	2.6746
246215_at	At4g37180	4	0.856245	1.92787	1.87075	2.50072	1.84042		1.5677
245904_at	At5g11110	4	2.79681	3.01285	2.90989	3.32936	2.83058		1.64665
248821_at	At5g47070	4	2.63764	2.57666	2.63018	2.6208	2.89459		1.90428
258650_at	At3g09830	4	2.17903	2.84434	1.84183	1.92362	1.8259		2.007
258683_at	At3g08760	4	1.50393	2.11031	1.34881	1.43108	1.43811		2.05192
248713_at	At5g48180	4	0.345886	1.67811	1.15258	2.62704	2.47553
260248_at	At1g74310	4	0.490939	0.359998	1.23759	3.34675	2.38448
260015_at	At1g67980	4	1.41604	1.43994	2.34856	3.23421	3.11467	0.888463
245038_at	At2g26560	4	1.8451	1.81277	2.40073	3.71239	4.36158	1.1531
262325_at	At1g64160	4	3.05314	1.18262	-0.0198563	1.30482	1.3641	2.22327
avg1	avg1	1	-0.100585	-0.336975	-0.18316	-0.299122	-0.285049
avg2	avg2	2	0.402676	0.446523	0.354529	0.678228	0.545837
avg3	avg3	3	-0.335782	-0.98422	-0.608413	-1.32865	-1.4345
avg4	avg4	4	1.38201	2.08943	2.0109	2.75512	2.60635
